# Quantitative PCR assays to detect humpback whale (*Megaptera novaeangliae*), shortbelly rockfish (*Sebastes jordani*), and common murre (*Uria aalge*) in marine water samples

**DOI:** 10.1101/2020.08.17.240275

**Authors:** Elizabeth A. Andruszkiewicz, Kevan M. Yamahara, Collin J. Closek, Alexandria B. Boehm

## Abstract

Monitoring aquatic species by identification of environmental DNA (eDNA) is becoming more common. In order to obtain quantitative datasets for individual species, species-specific quantitative PCR (qPCR) assays are required. Here, we present detailed methodology of qPCR assay design and testing, including *in silico, in vitro*, and *in vivo* testing, and comment on the challenges associated with assay design and performance. We use the presented methodology to design assays for three important marine organisms common in the California Current Ecosystem (CCE): humpback whale (*Megaptera novaeangliae*), shortbelly rockfish (*Sebastes jordani*), and common murre (*Uria aalge*). All three assays have excellent sensitivity and high efficiencies ranging from 92% to 99%. However, specificities of the assays varied from species-specific in the case of common murre to the genus-specific shortbelly rockfish assay, to the humpback whale assay which cross-amplified with other two other whale species, including one in a different family. All assays detected their associated targets in complex environmental water samples.
