## Supplemental Table 1 for "Quantitative PCR assays to detect humpback whale (*Megaptera novaeangliae*), shortbelly rockfish (*Sebastes jordani*), and common murre (*Uria aalge*) in marine water samples"

### Sheet: Table S1
Species of interest	Megaptera novaeangliae	Sebastes jordani	Uria aalge
Gene Target	d-loop	COI	COI
Used to design	GQ353077	JQ354411	GU572157
Others aligned	GQ353078	KF930412	GU572158
	GQ353079	KF930413	AY666378
	GQ353080	KY570407	DQ433250
	GQ353081	FJ165260	GU571681
	GQ353082		EU525590
	GQ353083		EU525589
	GQ353084		KF946927
	GQ353085		KF946928
	GQ353086		KF946929
	GQ353087		DQ434795
	GQ353088		DQ434794
	GQ353089		GU571680
	GQ353090		EU525588
	GQ353091		EF380335
	GQ353092		AB843267
	GQ353093
	GQ353094
	GQ353095
	GQ353096
	GQ353097
	GQ353098
	GQ353099
	GQ353100
	GQ353101
	GQ353102
	GQ353103
	GQ353104
	GQ353105
	GQ353106
	GQ353107
	GQ353108
	GQ353109
	GQ353110
	GQ353111
	GQ353112
	GQ353113
	GQ353114
	GQ353115
	GQ353116
	GQ353117
	GQ353118
	GQ353119
	GQ353120
	GQ353121
	GQ353122
	GQ353123
	GQ353124
	GQ353125
	GQ353126
	GQ353127
	GQ353128
	GQ353129
	GQ353130
	GQ353131
	GQ353132
	GQ353133
	GQ353134
	GQ353135
	GQ353136
	GQ353137
	GQ353138
	GQ353139
	GQ353140
	GQ353141
	GQ353142
	GQ353143
	GQ353144
	GQ353145
	GQ353146
	GQ353147
	GQ353148
	GQ353149
	GQ353150
	GQ353151
	GQ353152
	GQ353153
	GQ353154
	GQ353155
	GQ353156
	GQ353157
	GQ353158
	GQ353159
	GQ353160
	GQ353161
	GQ353162
	GQ353163
	GQ353164
	GQ353165
	GQ353166
	GQ353167
	GQ353168
	GQ353169
	GQ353170
	GQ353171
	GQ353172
	GQ353173
	GQ353174
	GQ353175
	GQ353176
	GQ353177
	GQ353178
	GQ353179
	GQ353180
	GQ353181
	GQ353182
	GQ353183
	GQ353184
	GQ353185
	GQ353186
	GQ353187
	GQ353188
	GQ353189
	GQ353190
	GQ353191
	GQ353192
	GQ353193
	GQ353194
	GQ353195
	GQ353196
	GQ353197
	GQ353198
	GQ353199
	GQ353200
	GQ353201
	GQ353202
	GQ353203
	GQ353204
	GQ353205
	GQ353206
	GQ353207
	GQ353208
	GQ353209
	GQ353210
	GQ353211
	GQ353212
	GQ353213
	GQ353214
	GQ353215
	GQ353216
	GQ353217
	GQ353218
	GQ353219
	GQ353220
	GQ353221
	GQ353222
	GQ353223
	GQ353224
	GQ353225
	GQ353226
	GQ353227
	GQ353228
	KF477244
	KF477245
	KF477246
	KF477247
	KF477248
	KF477249
	KF477250
	KF477251
	KF477252
	KF477253
	KF477254
	KF477255
	KF477256
	KF477257
	KF477258
	KF477259
	KF477260
	KF477261
	KF477262
	KF477263
	KF477264
	KF477265
	KF477266
	KF477267
	KF477268
	KF477269
	KF477270
	KF477271
