## Supplemental Table 2 for "Quantitative PCR assays to detect humpback whale (*Megaptera novaeangliae*), shortbelly rockfish (*Sebastes jordani*), and common murre (*Uria aalge*) in marine water samples"

### Sheet: Table S2
Target	Primer/Probe	# of hits in nucleotide nt	# hits for all 3 (F/P/R)	# unique species that all 3 hit	species
Megaptera novaeangliae (Humpback whale)	287F	3198	351	5	Megaptera novaeangliae (Humpback whale)
	362P	921			Balaena mysticetus (Bowhead whale)
	437R	8997			Balaenoptera acutorostrata (Minke whale)
					Eubalaena australis (Southern right whale)
Sebastes jordani (Shortbelly rockfish)	169F	1181	18	1	Sebastes jordani (Shortbelly rockfish)
	294P	1516
	344R	92
Uria aalge (Common murre)	9F	102	24	1	Uria aalge (Common murre)
	34P	4566
	138R	1780
