## Supplemental Table 3 for "Quantitative PCR assays to detect humpback whale (*Megaptera novaeangliae*), shortbelly rockfish (*Sebastes jordani*), and common murre (*Uria aalge*) in marine water samples"

### Sheet: Table S3
Species name	Common name	Individual ID	Source	Permit number	Notes
Megaptera novaeangliae	Humpback whale	146462	NOAA SWFSC	SR395	Skin
		175344	NOAA SWFSC	SR395	Skin
		C-551	TMMC	19091	Skin
		C-500	TMMC	19091	Skin
Balaenoptera musculus	Blue whale	101853	NOAA SWFSC	SR395
		124030	NOAA SWFSC	SR395
		C-517	TMMC	19091
Balaenoptera physalus	Fin whale	139627	NOAA SWFSC	SR395
		C-394	TMMC	19091
		C-473	TMMC	19091
Balaenoptera acutorostrata	Minke whale	65365	NOAA SWFSC	SR395
		65377	NOAA SWFSC	SR395
		C-421	TMMC	19091
Eschrichtius robustus	Grey whale	125938	NOAA SWFSC	SR395
		126028	NOAA SWFSC	SR395
		133943	NOAA SWFSC	SR395
Balaena mysticetus	Bowhead whale	117060	NOAA SWFSC	SR395
Delphinus capensis	Long-beaked dolphin	133103	NOAA SWFSC	SR395
		184976	NOAA SWFSC	SR395
		173977	NOAA SWFSC	SR395
Delphinus delphis	Short-beaked dolphin	145475	NOAA SWFSC	SR395
		157457	NOAA SWFSC	SR395
		157460	NOAA SWFSC	SR395
Phoca vitulina	Harbor seal	HS-2611B SKIN-BL	TMMC	19091
		HS-2611A SKIN-BL	TMMC	19091
		HS-2652 SKIN	TMMC	19091
Zalophus californianus	California sea lion	CSL-13277 SKIN	TMMC	19091
		CSL-13278 SKIN-BL	TMMC	19091
		CSL-12816 SKIN-BL	TMMC	19091
Carcharodon carcharias	White shark	NA	Hopkins Marine Station
Sebastes jordani	Shortbelly rockfish	2282	NOAA SWFSC	NA	Fin clip
		4179	NOAA SWFSC	NA	Fin clip
		4450	NOAA SWFSC	NA	Fin clip
		RCSB3	NOAA SWFSC	NA	Tissue from juvenile
Sebastes entomelas	Widow rockfish	R009836	NOAA SWFSC	NA	Tissue
		R009837	NOAA SWFSC	NA	Tissue
		R009838	NOAA SWFSC	NA	Tissue
Sebastes flavidus	Yellowtail rockfish	R034060	NOAA SWFSC	NA	Tissue
		R034061	NOAA SWFSC	NA	Tissue
		R034062	NOAA SWFSC	NA	Tissue
Sebastes goodei	Chilipepper rockfish	R034180	NOAA SWFSC	NA	Tissue
		R034181	NOAA SWFSC	NA	Tissue
		R034182	NOAA SWFSC	NA	Tissue
Sebastes hopkinsi	Squarespot rockfish	R010372	NOAA SWFSC	NA	Tissue
		R010373	NOAA SWFSC	NA	Tissue
		R010374	NOAA SWFSC	NA	Tissue
Sebastes paucispinis	Bocaccio rockfish	R017964	NOAA SWFSC	NA	Tissue
		R017965	NOAA SWFSC	NA	Tissue
		R017966	NOAA SWFSC	NA	Tissue
Sebastes saxicola	Stripetail rockfish	R017776	NOAA SWFSC	NA	Tissue
		R017777	NOAA SWFSC	NA	Tissue
		R017778	NOAA SWFSC	NA	Tissue
Sebastes semicinctus	Halfbanded rockfish	R032836	NOAA SWFSC	NA	Tissue
		R032837	NOAA SWFSC	NA	Tissue
		R032838	NOAA SWFSC	NA	Tissue
Sebastes auriculatus	Brown rockfish	NA		NA	Tissue
Sebastes caurinis	Copper rockfish	NA		NA	Tissue
Sebastes nebulosus	China rockfish	NA		NA	Tissue
Sebastes carnatus	Gopher rockfish	NA		NA	Tissue
Sebastes miniatus	Vermillion rockfish	NA		NA	Tissue
Cottus spp.	Sculpin	NA		NA	Tissue
Ophiodon elongatus	Lingcod	NA		NA	Tissue
Sardinops sagax	Pacific sardine	NA		NA	Tissue
Scomber japonicus	Pacific chub mackerel	NA		NA	Tissue
Engraulis mordax	Northern anchovy	NA		NA	Tissue
Clupea pallasii	Pacific herring	NA		NA	Tissue
Seriola lalandi	Yellowtail jack	NA		NA	Tissue
Menidia menidia	Silverside	NA		NA	Tissue
Coryphaena hippurus	Dolphinfish	NA		NA	Tissue
Thunnus thynnus	Bluefin tuna	NA		NA	Tissue
Oncorhynchus kisutch	Coho salmon	NA		NA	Tissue
Uria aalge	Common murre	06-0172	California Department of Fish and Wildlife - Santa Cruz	NA	Liver
		06-0100	California Department of Fish and Wildlife - Santa Cruz	NA	Liver
		06-0175	California Department of Fish and Wildlife - Santa Cruz	NA	Liver
Uria lomvia	Thick-billed murre	27768	Academy of Natural Sciences of Drexel University	Loan # 2016-31	Tissue
Cepphus grille	Black guillemot	25961	Academy of Natural Sciences of Drexel University	Loan # 2016-31	Tissue
Alle alle	Little auk	28002	Academy of Natural Sciences of Drexel University	Loan # 2016-31	Tissue
		29303	Academy of Natural Sciences of Drexel University	Loan # 2016-31	Tissue
Larus californicus	California gull	17811	Academy of Natural Sciences of Drexel University	Loan # 2016-31	Tissue
		17812	Academy of Natural Sciences of Drexel University	Loan # 2016-31	Tissue
Larus pacificus	Pacific gull	25082	Academy of Natural Sciences of Drexel University	Loan # 2016-31	Tissue
Larus delewarensis	Ring-billed gull	28205	Academy of Natural Sciences of Drexel University	Loan # 2016-31	Tissue
Larus heermanni	Heermann's gull	29871	Academy of Natural Sciences of Drexel University	Loan # 2016-31	Tissue
